# Age-related Gene Expression Signatures (AGES) in rats demonstrate early, late, and linear transcriptional changes from multiple tissues

**DOI:** 10.1101/717835

**Authors:** Tea Shavlakadze, Melody Morris, Jian Fang, Sharon X. Wang, Weihua Zhou, Herman W. Tse, Ricardo Mondragon-Gonzalez, Guglielmo Roma, David J. Glass

## Abstract

In order to understand changes in gene expression that occur as a result of age, which might create a permissive or causal environment for age-related diseases, we produced a multi-timepoint Age-related Gene Expression Signature (AGES) from liver, kidney, skeletal muscle and hippocampus of rats, comparing 6, 9, 12, 18, 21, 24 and 27-month old animals. We focused on genes that changed in one direction throughout the lifespan of the animal, either early in life (early logistic changes); at mid-age (mid-logistic); late in life (late-logistic); or linearly, throughout the lifespan. The pathways perturbed as a result of chronological age demonstrate organ-specific and more global effects of aging, and point to mechanisms that might be counter-regulated pharmacologically in order to treat age-associated diseases. A small number of genes were regulated by aging in the same manner in every tissue, suggesting they may be more universal markers of aging.
