## Supplementary Table 2 for "Age-related Gene Expression Signatures (AGES) in rats demonstrate early, late, and linear transcriptional changes from multiple tissues"

### Sheet: Sheet1
SUPPLEMENTARY TABLE 2. Pathways identified based on age-regulated genes that followed a linear pattern, or early-, mid- or late- logistic patterns throughout the aging time-course. Number of genes enriched to these pathways (n.genes.in.term), as well as lists of these genes (genes.in.term) are provided.
Pathway	Behavior	Tissue	adj.p. against all genes	adj.p. against age-regulated genes	n.genes.in.term	genes.in.term
HALLMARK_ALLOGRAFT_REJECTION	up-regulated Linear	Kidney	1.25692e-29	0.00264593	69	Ly86,RT1-Ba,RT1-DOb,Tap2,Tap1,Prf1,Ptprc,RT1-CE5,RT1-M3-1,Itgb2,Cd80,Tgfb2,Socs1,Nlrp3,Cxcr3,Il2rg,Il1b,Lcp2,Itk,Ncf4,Cd8a,Lck,Tlr2,Timp1,Il16,Il7,Prkcb,Ifngr1,Spi1,Capg,Fyb1,Bcat1,Ccl19,Cd2,Cd4,Zap70,Igsf6,Irf7,Irf8,Stab1,Csf1,Cd74,St8sia4,Fas,Psmb10,Tgfb1,Icam1,Brca1,Ctss,Cd96,Pf4,Was,Gbp2,RT1-Da,Cd86,Hcls1,Bcl3,Fcgr2b,LOC108348072,RT1-DMa,F2r,Ccr5,LOC108348139,LOC108348139,RT1-DMb,C2,Flna,Ltb,…
HALLMARK_INTERFERON_GAMMA_RESPONSE	up-regulated Linear	Kidney	8.65339e-23	0.018595	68	RT1-Ba,Psmb8,Tap1,Psmb9,Pim1,Cmklr1,RT1-CE5,RT1-M3-1,Oasl,Gbp6,Socs1,Ciita,Socs3,Lgals3bp,Upp1,Lcp2,Zbp1,Casp1,Irf1,Epsti1,Eif4e3,Mthfd2,C1r,C1s,Il7,Itgb7,Fgl2,Vcam1,Ifitm3,Cd274,Il10ra,Irf7,Irf8,Cd74,St8sia4,Fas,Irf9,Psmb10,Icam1,Fcgr1a,Ifi44,Cxcl10,Cxcl11,Ifit3,Parp14,Nmi,Gbp4,Rtp4,Ube2l6,Cfh,RT1-CE7,RT1-CE3,RT1-Db1,Casp4,Sectm1b,Usp18,Xaf1,Cd86,RT1-A1,LOC108348072,RT1-DMa,Nlrc5,LOC100364500,Oa…
NABA_MATRISOME	up-regulated Linear	Kidney	1.31498e-32	0.00947602	141	Col6a1,Col6a2,Serpine1,Adamts1,Anxa3,Hpse,Tgfb2,Lamc2,Timp2,Col3a1,Adamts4,Srpx2,Col5a2,Clec3b,Dcn,Lum,Il1b,Cst3,Adamts8,Mgp,Smoc1,Lamb3,Tgm3,Cst7,Mmp19,Sema4f,Ctse,Fgb,Anxa7,C1qtnf5,Frzb,Htra3,Emilin1,Loxl1,Tnfsf15,Fstl3,Lgals1,Adamts15,Clec4a3,S100a11,Timp1,Serpini1,Anxa2,Thbs2,Lgals3,Col6a5,Anxa6,Col8a2,Mmp14,Igfbp6,S100a6,Il16,S100a4,Il7,Cxcl14,Ltbp2,Adam23,Cntf,C1qb,C1qc,C1qa,Fgl2,Plxna4,Bmp…
REACTOME_IMMUNE_SYSTEM	up-regulated Linear	Kidney	5.59604e-19	0.000159146	146	Ly86,RT1-Ba,RT1-DOb,Tap2,Psmb8,Tap1,Psmb9,Fyn,Cdk1,Ptprc,RT1-CE5,RT1-M3-1,Oasl,Itgb2,Oas1a,Cd80,Gbp6,Mapk7,Socs1,Ciita,Socs3,Nlrp3,Cybb,Il2rg,Irak3,Il1b,Rasgrp1,Lcp2,Birc3,Cd44,Zbp1,Mrc2,Itk,Ncf4,Cd8a,Casp1,Irf1,Socs2,Hck,Lck,Tlr2,Eif4e3,Tlr4,Lgals3,Dusp4,C1s,Il7,Prkcb,Ifngr1,Syk,Itgb7,C1qb,C1qc,C1qa,Ptafr,Pik3ap1,Fyb1,Il6st,Blnk,Klhl13,Kif23,Nod2,Vcam1,Lbp,Ifitm3,Cd274,Cd4,Vasp,Pstpip1,Zap70,Sps…
KEGG_SYSTEMIC_LUPUS_ERYTHEMATOSUS	up-regulated Linear	Kidney	3.86356e-20	<1E-100	37	RT1-Ba,RT1-DOb,Cd80,C1r,C1s,C1qb,C1qc,C1qa,Fcgr1a,LOC684762,C4b,RT1-Bb,RT1-Da,RT1-Db1,Cd86,Hist1h3a,Fcgr2b,C3,LOC108348072,RT1-DMa,Hist1h2ao,LOC108348139,LOC103690190,Hist1h2ah,LOC684762,LOC108348139,RT1-DMb,C2,LOC684762,Hist1h2bo,Hist1h2bk,Hist1h2ao,Hist1h2bcl1,LOC102549061,LOC684762,Hist2h3c2,C7
KEGG_SYSTEMIC_LUPUS_ERYTHEMATOSUS	up-regulated Linear	Hippocampus	3.75e-08	0.00327	10	RT1-Ba,C1s,C1qa,Fcgr3a,C4b,RT1-Bb,RT1-Da,RT1-Db1,Fcgr2b,C3
NABA_MATRISOME_ASSOCIATED	up-regulated Linear	Kidney	6.79479e-23	0.018595	97	Serpine1,Adamts1,Anxa3,Hpse,Tgfb2,Timp2,Adamts4,Clec3b,Il1b,Cst3,Adamts8,Tgm3,Cst7,Mmp19,Sema4f,Ctse,Anxa7,C1qtnf5,Frzb,Htra3,Loxl1,Tnfsf15,Fstl3,Lgals1,Adamts15,Clec4a3,S100a11,Timp1,Serpini1,Anxa2,Lgals3,Anxa6,Mmp14,S100a6,Il16,S100a4,Il7,Cxcl14,Adam23,Cntf,C1qb,C1qc,C1qa,Plxna4,Bmp6,Lox,Anxa5,Tnfsf13b,Serpine2,Ccl19,P3h3,Colec12,Serpinb6b,Mmp2,Angpt2,Anxa1,Sfrp1,Csf1,Clec10a,Pik3ip1,Mst1,Ctsd,…
REACTOME_INTERFERON_GAMMA_SIGNALING	up-regulated Linear	Kidney	1.19153e-14	0.0216356	29	RT1-Ba,RT1-CE5,RT1-M3-1,Oasl,Oas1a,Gbp6,Socs1,Ciita,Socs3,Cd44,Irf1,Ifngr1,Ptafr,Vcam1,Irf7,Irf8,Irf9,Icam1,Fcgr1a,Sp100,Gbp4,RT1-CE7,RT1-CE3,Gbp2,Gbp5,RT1-Db1,RT1-A1,LOC100364500,Oas2
KEGG_GRAFT_VERSUS_HOST_DISEASE	up-regulated Linear	Kidney	3.64617e-17	0.00697691	21	RT1-Ba,RT1-DOb,Prf1,RT1-CE5,RT1-M3-1,Cd80,Il1b,Fas,RT1-CE7,RT1-CE3,RT1-Bb,RT1-Da,RT1-Db1,Cd86,RT1-A1,LOC108348072,RT1-DMa,LOC100364500,LOC108348139,LOC108348139,RT1-DMb
KEGG_ALLOGRAFT_REJECTION	up-regulated Linear	Kidney	1.51893e-15	0.00947602	20	RT1-Ba,RT1-DOb,Prf1,RT1-CE5,RT1-M3-1,Cd80,Fas,RT1-CE7,RT1-CE3,RT1-Bb,RT1-Da,RT1-Db1,Cd86,RT1-A1,LOC108348072,RT1-DMa,LOC100364500,LOC108348139,LOC108348139,RT1-DMb
KEGG_TYPE_I_DIABETES_MELLITUS	up-regulated Linear	Kidney	1.51893e-15	0.01197	22	RT1-Ba,RT1-DOb,Prf1,RT1-CE5,RT1-M3-1,Cd80,Il1b,Fas,RT1-CE7,RT1-CE3,RT1-Bb,RT1-Da,RT1-Db1,Cd86,RT1-A1,Cpe,LOC108348072,RT1-DMa,LOC100364500,LOC108348139,LOC108348139,RT1-DMb
HALLMARK_COMPLEMENT	up-regulated Linear	Kidney	8.60728e-12	0.0179916	46	Psmb9,Pim1,Fyn,Serpine1,Timp2,Plek,Rasgrp1,Lcp2,Gngt2,Casp1,Irf1,Csrp1,Pik3cg,Lck,Timp1,Lgals3,Mmp14,Gnb4,C1r,Cp,C1s,C1qc,C1qa,Kcnip3,Cdh13,Anxa5,Clu,Irf7,Ctsd,Ctss,Pik3r5,Pla2g7,Mmp12,Cfh,Was,Casp4,Plaur,C3,Gng2,Tnfaip3,Hspa1b,Cfb,C2,Dock10,Olr1,Cebpb
KEGG_AUTOIMMUNE_THYROID_DISEASE	up-regulated Linear	Kidney	2.25257e-14	0.00947602	20	RT1-Ba,RT1-DOb,Prf1,RT1-CE5,RT1-M3-1,Cd80,Fas,RT1-CE7,RT1-CE3,RT1-Bb,RT1-Da,RT1-Db1,Cd86,RT1-A1,LOC108348072,RT1-DMa,LOC100364500,LOC108348139,LOC108348139,RT1-DMb
HALLMARK_EPITHELIAL_MESENCHYMAL_TRANSITION	up-regulated Linear	Kidney	3.43995e-14	0.0318734	52	Col6a2,Serpine1,Lamc2,Pmp22,Col3a1,Tnfrsf12a,Col5a2,Dcn,Lum,Mgp,Cd44,Loxl1,Fstl3,Lgals1,Timp1,Thbs2,Col8a2,Mmp14,Eno2,Cdh11,Capg,Fbln1,Vcam1,Lox,Ctgf,Gem,Serpine2,Mmp2,Tagln,Sfrp1,Vim,Tpm1,Dpysl3,Fas,PVR,Gadd45b,Efemp2,Tgfb1,Emp3,Col11a1,Pcolce,Plod2,Col16a1,Plaur,Spp1,Thbs1,PCOLCE2,Tnfaip3,Pdlim4,Flna,Itga2,Tnc
KEGG_ANTIGEN_PROCESSING_AND_PRESENTATION	up-regulated Linear	Kidney	4.527e-12	0.0318734	26	RT1-Ba,RT1-DOb,Tap2,Tap1,RT1-CE5,RT1-M3-1,Ciita,Cd8a,Cd4,Cd74,Ctss,RT1-CE7,RT1-CE3,RT1-Bb,RT1-Da,RT1-Db1,RT1-A1,LOC108348108,LOC108348072,RT1-DMa,LOC100364500,LOC108348139,LOC108348108,Hspa1b,LOC108348139,RT1-DMb
KEGG_LEISHMANIA_INFECTION	up-regulated Linear	Hippocampus	0.0825693	0.00481	5	Itgb2,Itgal,RT1-Da,RT1-Db1,Fcgr2b
REACTOME_ADAPTIVE_IMMUNE_SYSTEM	up-regulated Linear	Kidney	3.96292e-08	0.00947602	80	RT1-Ba,RT1-DOb,Tap2,Psmb8,Tap1,Psmb9,Fyn,Ptprc,RT1-CE5,RT1-M3-1,Itgb2,Cd80,Socs1,Socs3,Cybb,Rasgrp1,Lcp2,Mrc2,Itk,Ncf4,Cd8a,Lck,Prkcb,Syk,Itgb7,Pik3ap1,Fyb1,Blnk,Klhl13,Kif23,Vcam1,Ifitm3,Cd274,Cd4,Vasp,Zap70,Spsb1,Lat,Mrc1,Cd74,PVR,Psmb10,Nfkbie,Ctsd,Kif22,Icam1,Sipa1,Tyrobp,Ctsk,Ctss,Fcgr1a,Cd96,Kif20a,Jaml,Lilrb4,Ncf2,Ube2l6,Was,RT1-CE7,RT1-CE3,RT1-Db1,Cd226,Ap1s2,Cd86,RT1-A1,Cd200r1,Icos,Fcgr…
BIOCARTA_BLYMPHOCYTE_PATHWAY	up-regulated Linear	Hippocampus	6.94166e-07	0.00481	5	C1qb,C1qa,Cfh,C4b,C3
KEGG_INTESTINAL_IMMUNE_NETWORK_FOR_IGA_PRODUCTION	up-regulated Linear	Kidney	3.00054e-09	0.0351327	17	RT1-Ba,RT1-DOb,Cd80,Cxcr4,Itgb7,Tnfsf13b,Tgfb1,RT1-Bb,RT1-Da,RT1-Db1,Cd86,Icos,LOC108348072,RT1-DMa,LOC108348139,LOC108348139,RT1-DMb
REACTOME_CHOLESTEROL_BIOSYNTHESIS	up-regulated Linear	Liver	3.53624e-08	0.000137845	11	Hsd17b7,Cyp51,Sqle,Mvd,Hmgcr,Idi1,Pmvk,Dhcr7,Fdps,Mvk,Lss
REACTOME_AMYLOIDS	up-regulated Linear	Kidney	5.6333e-08	<1E-100	16	Cst3,Lyz2,Fga,LOC684762,Hist1h3a,Hist1h2ao,LOC103690190,LOC684762,LOC684762,Hist1h2bo,Hist1h2bk,Hist1h2ao,Hist1h2bcl1,LOC102549061,LOC684762,Hist2h3c2
REACTOME_RNA_POL_I_PROMOTER_OPENING	up-regulated Linear	Kidney	7.51869e-07	<1E-100	13	LOC684762,Hist1h3a,Hist1h2ao,LOC103690190,LOC684762,LOC684762,Hist1h2bo,Hist1h2bk,Hist1h2ao,Hist1h2bcl1,LOC102549061,LOC684762,Hist2h3c2
KEGG_TERPENOID_BACKBONE_BIOSYNTHESIS	up-regulated Linear	Liver	5.8035e-05	0.0256806	7	Mvd,Hmgcr,Idi1,Acat2,Pmvk,Fdps,Mvk
REACTOME_METABOLISM_OF_LIPIDS_AND_LIPOPROTEINS	up-regulated Linear	Liver	0.00019283	0.00025991	35	Acacb,Slc44a4,Agpat3,Hsd17b7,Abcc3,Ppargc1a,Cyp51,Abcb4,Sqle,Me1,Tnfrsf21,Mvd,Gpam,Ugcg,Hmgcr,Acsl5,Idi1,Pik3cd,Acly,Synj2,Srd5a1,Cyp17a1,Pmvk,Dhcr7,Pla2g16,Crls1,Pnpla3,Pik3r5,Acaca,Fdps,Fasn,Apoa1,Elovl6,Mvk,Lss
REACTOME_MEIOTIC_RECOMBINATION	up-regulated Linear	Kidney	0.000224058	<1E-100	14	Brca1,LOC684762,Hist1h3a,Hist1h2ao,LOC103690190,LOC684762,LOC684762,Hist1h2bo,Hist1h2bk,Hist1h2ao,Hist1h2bcl1,LOC102549061,LOC684762,Hist2h3c2
REACTOME_RNA_POL_I_TRANSCRIPTION	up-regulated Linear	Kidney	0.000662674	<1E-100	14	Cavin1,LOC684762,Hist1h3a,Hist1h2ao,LOC103690190,LOC684762,LOC684762,Hist1h2bo,Hist1h2bk,Hist1h2ao,Hist1h2bcl1,LOC102549061,LOC684762,Hist2h3c2
REACTOME_MEIOSIS	up-regulated Linear	Kidney	0.0158943	<1E-100	14	Brca1,LOC684762,Hist1h3a,Hist1h2ao,LOC103690190,LOC684762,LOC684762,Hist1h2bo,Hist1h2bk,Hist1h2ao,Hist1h2bcl1,LOC102549061,LOC684762,Hist2h3c2
REACTOME_PACKAGING_OF_TELOMERE_ENDS	up-regulated Linear	Kidney	0.0346696	<1E-100	7	Hist1h2ao,LOC103690190,Hist1h2bo,Hist1h2bk,Hist1h2ao,Hist1h2bcl1,LOC102549061
PID_AP1_PATHWAY	up-regulated early logsitic	Gastrocnemius	4.01132e-06	0.000114074	5	Fos,Cyr61,Egr1,Jund,Jun
PID_NFAT_TFPATHWAY	up-regulated early logsitic	Gastrocnemius	0.0027606	0.00848396	3	Fos,Egr1,Jun
HALLMARK_HYPOXIA	up-regulated early logsitic	Gastrocnemius	0.00724665	0.0208448	4	Kif5a,Fos,Cyr61,Jun
PID_RHOA_PATHWAY	up-regulated early logsitic	Gastrocnemius	0.00542504	0.00848396	3	Fos,Cyr61,Jun
PID_CD8_TCR_DOWNSTREAM_PATHWAY	up-regulated early logsitic	Gastrocnemius	0.00519646	0.0150068	3	Fos,Egr1,Jun
PID_ATF2_PATHWAY	up-regulated early logsitic	Gastrocnemius	0.00543901	0.0198877	3	Fos,Jund,Jun
PID_REG_GR_PATHWAY	up-regulated early logsitic	Gastrocnemius	0.00699819	0.0109629	3	Fos,Egr1,Jun
PID_PDGFRB_PATHWAY	up-regulated early logsitic	Gastrocnemius	0.0188648	0.0208448	3	Fos,Jund,Jun
PID_ERBB1_DOWNSTREAM_PATHWAY	up-regulated early logsitic	Gastrocnemius	0.0160436	0.0150068	3	Fos,Egr1,Jun
HALLMARK_MYOGENESIS	up-regulated late logsitic	Gastrocnemius	1.06843e-05	0.0019544	29	Cdkn1a,Mybph,Ppfia4,App,Plxnb2,Actc1,Klf5,Sln,Fst,Scd,St5,Csrp3,Cdh13,Nav2,Chrnb1,Rb1,Casq2,Wwtr1,Dapk2,Chrna1,Hbegf,Tpd52l1,Hspb8,Ncam1,Scd2,Myh3,Dmd,Cox7a1,LOC687508
REACTOME_GLUCOSE_METABOLISM	down-regulated late logsitic	Gastrocnemius	1.49173e-08	0.00552266	18	Pfkfb1,Phkg1,Phka1,Eno3,Ugp2,Pkm,Pgam2,Agl,Calm3,Gapdh,Pfkfb3,Pygm,Slc25a12,Gpi,Phkb,Aldoa,Pfkm,Pgk1
REACTOME_METABOLISM_OF_CARBOHYDRATES	down-regulated late logsitic	Gastrocnemius	0.0013268	0.0363605	23	Pfkfb1,Phkg1,St3gal6,Phka1,Eno3,Ugp2,St3gal1,Hs3st1,Pkm,Slc37a4,Pgam2,Agl,Calm3,St3gal2,Gapdh,Pfkfb3,Pygm,Slc25a12,Gpi,Phkb,Aldoa,Pfkm,Pgk1
