## Supplementary Table 3 for "Age-related Gene Expression Signatures (AGES) in rats demonstrate early, late, and linear transcriptional changes from multiple tissues"

### Sheet: Sheet1
SUPPLEMENTARY TABLE 3. Age-regulated genes that are in common to at least 3 tissues. Directionality of expression is indicated by UP (up-regulated) or DOWN (down-regulated). NR, not regulated; ND, not detected. “Mixed”, indicates that the particular gene was regulated in opposing directions in different tissues; i.e. was up-regulated in some, but down-regulated in others. Gene behavior patterns d…
Ensembl_gene_id	Symbol	Direction						Behavior				Mean expression level (log2cpm)				The most significant adjusted p-value differentiating 6 month from older ages
		Liver	Gastroc	Kidney	Hippoc	Total #	Summary	Liver	Gastroc	Kidney	Hippoc	Liver	Gastroc	Kidney	Hippoc	Liver	Gastroc	Kidney	Hippoc
ENSRNOG00000000443	LOC103689965	up	up	up	up	4	up	linear	linear	linear	linear	10.4803	5.58026	8.14263	4.72144	p<2.33E-07(24Mo)	p<5.12E-06(24Mo)	p<1.26E-08(27Mo)	p<8.52E-06(24Mo)
ENSRNOG00000000456	Psmb8	up	up	up	up	4	up	linear	linear	linear	linear	5.24248	2.28731	4.06964	1.22832	p<1.98E-04(24Mo)	p<1.45E-04(24Mo)	p<1.97E-07(27Mo)	p<4.09E-03(24Mo)
ENSRNOG00000008816	Gpnmb	up	up	up	up	4	up	linear	mid logistic	linear	linear	3.3368	4.30293	3.66776	3.48484	p<1.87E-06(27Mo)	p<6.24E-15(24Mo)	p<9.94E-07(27Mo)	p<7.32E-08(24Mo)
ENSRNOG00000010549	Tspo	up	up	up	up	4	up	linear	late logistic	linear	early logistic	3.18129	3.7021	5.54593	1.0966	p<7.52E-04(27Mo)	p<2.11E-13(24Mo)	p<7.22E-09(27Mo)	p<1.58E-03(27Mo)
ENSRNOG00000017414	Irf7	up	up	up	up	4	up	linear	linear	linear	linear	4.56159	2.67198	4.62336	1.59667	p<1.14E-04(27Mo)	p<2.50E-02(24Mo)	p<2.31E-04(27Mo)	p<2.39E-03(24Mo)
ENSRNOG00000020679	Icam1	up	up	up	up	4	up	linear	linear	linear	linear	5.71736	1.79326	5.42478	1.7354	p<1.25E-07(27Mo)	p<2.27E-03(24Mo)	p<2.23E-08(27Mo)	p<1.41E-03(27Mo)
ENSRNOG00000020991	Ms4a6a	up	up	up	up	4	up	linear	linear	linear	linear	3.47505	1.22988	2.20186	0.0935935	p<1.81E-03(24Mo)	p<9.21E-04(24Mo)	p<5.04E-08(27Mo)	p<3.17E-02(24Mo)
ENSRNOG00000021802	Isg15	up	up	up	up	4	up	linear	linear	linear	linear	3.18784	0.780109	3.18276	0.138591	p<1.28E-03(27Mo)	p<1.58E-02(24Mo)	p<1.25E-03(27Mo)	p<2.25E-02(24Mo)
ENSRNOG00000030729	C4b	up	up	up	up	4	up	linear	linear	linear	linear	8.80472	6.56902	7.07261	3.32616	p<1.62E-07(24Mo)	p<1.49E-04(24Mo)	p<2.13E-08(27Mo)	p<4.00E-04(24Mo)
ENSRNOG00000047657	C4a	up	up	up	up	4	up	linear	linear	linear	linear	10.1426	5.06169	7.7916	4.37032	p<2.20E-07(24Mo)	p<3.86E-06(24Mo)	p<1.37E-08(27Mo)	p<7.64E-06(24Mo)
ENSRNOG00000057347	Cebpb	up	up	up	up	4	up	linear	linear	linear	linear	5.39134	5.21776	3.80905	2.16211	p<2.41E-03(24Mo)	p<1.49E-07(24Mo)	p<1.57E-04(24Mo)	p<1.07E-02(27Mo)
ENSRNOG00000059770	N/A	up	up	up	up	4	up	linear	late logistic	linear	linear	2.88975	1.31871	2.77338	0.523254	p<2.52E-02(27Mo)	p<1.60E-08(24Mo)	p<3.87E-04(27Mo)	p<4.46E-03(27Mo)
ENSRNOG00000059927	N/A	up	up	up	up	4	up	linear	linear	linear	linear	3.83508	0.875345	2.68423	-0.0651057	p<2.17E-03(24Mo)	p<4.69E-07(24Mo)	p<1.96E-07(27Mo)	p<1.42E-02(24Mo)
ENSRNOG00000000451	RT1-Ba	NR	up	up	up	3	up	NR	late logistic	linear	linear	NR	2.52813	5.0773	0.200204	NR	p<5.03E-03(27Mo)	p<7.74E-06(27Mo)	p<1.15E-03(24Mo)
ENSRNOG00000000457	Tap1	up	up	up	NR	3	up	linear	linear	linear	NR	5.10415	3.22595	4.68677	NR	p<1.27E-03(27Mo)	p<9.27E-10(24Mo)	p<3.92E-06(27Mo)	NR
ENSRNOG00000000459	Psmb9	up	up	up	NR	3	up	linear	linear	linear	NR	4.47322	2.17903	4.07638	NR	p<8.21E-05(27Mo)	p<2.69E-06(27Mo)	p<2.29E-07(27Mo)	NR
ENSRNOG00000000655	Ptprc	NR	up	up	up	3	up	NR	linear	linear	linear	NR	3.2746	5.65037	2.71424	NR	p<6.10E-05(27Mo)	p<5.10E-09(27Mo)	p<6.31E-04(27Mo)
ENSRNOG00000001224	Itgb2	up	NR	up	up	3	up	linear	NR	linear	linear	4.50844	NR	4.5931	3.39037	p<9.84E-06(24Mo)	NR	p<1.03E-08(27Mo)	p<7.94E-08(24Mo)
ENSRNOG00000002134	Gbp6	up	ND	up	up	3	up	linear	ND	linear	linear	2.54042	ND	1.93947	1.0023	p<1.07E-03(27Mo)	ND	p<4.82E-07(27Mo)	p<1.14E-03(27Mo)
ENSRNOG00000002470	Ifi47	up	NR	up	up	3	up	linear	NR	linear	linear	3.35511	NR	3.84455	0.52605	p<1.33E-04(24Mo)	NR	p<1.99E-07(27Mo)	p<1.75E-02(24Mo)
ENSRNOG00000003217	Lgals3bp	up	up	up	NR	3	up	linear	linear	linear	NR	4.62468	2.57055	6.01639	NR	p<2.11E-06(24Mo)	p<1.33E-03(24Mo)	p<1.13E-07(27Mo)	NR
ENSRNOG00000003300	Btg2	up	up	up	NR	3	up	mid logistic	linear	early logistic	NR	4.39662	5.28474	5.03611	NR	p<3.16E-05(27Mo)	p<2.33E-06(27Mo)	p<5.34E-05(27Mo)	NR
ENSRNOG00000003442	Adora1	up	up	up	NR	3	up	linear	linear	linear	NR	3.0453	0.73641	2.11444	NR	p<8.54E-04(27Mo)	p<6.03E-07(24Mo)	p<2.89E-05(27Mo)	NR
ENSRNOG00000003546	Tnfrsf12a	up	up	up	NR	3	up	linear	linear	linear	NR	2.17797	3.43155	3.70168	NR	p<6.10E-06(27Mo)	p<1.81E-03(24Mo)	p<4.30E-05(27Mo)	NR
ENSRNOG00000004040	Abca8	up	up	up	NR	3	up	linear	late logistic	linear	NR	4.87155	3.31069	3.09264	NR	p<2.18E-06(27Mo)	p<3.60E-12(24Mo)	p<4.09E-08(27Mo)	NR
ENSRNOG00000004500	Myc	up	up	up	NR	3	up	early logistic	linear	linear	NR	3.35815	1.88122	3.03576	NR	p<1.01E-03(21Mo)	p<2.25E-11(24Mo)	p<2.99E-06(27Mo)	NR
ENSRNOG00000004763	Sirpa	up	up	up	NR	3	up	linear	late logistic	linear	NR	4.97097	4.21761	5.67121	NR	p<2.25E-07(24Mo)	p<3.22E-15(24Mo)	p<1.14E-05(24Mo)	NR
ENSRNOG00000006079	Psd4	NR	up	up	up	3	up	NR	linear	linear	linear	NR	0.593123	4.4765	1.82966	NR	p<3.22E-02(27Mo)	p<4.59E-08(27Mo)	p<2.84E-04(27Mo)
ENSRNOG00000006094	Cd44	up	up	up	NR	3	up	linear	late logistic	linear	NR	2.07663	4.44601	5.16959	NR	p<3.64E-04(27Mo)	p<9.41E-13(24Mo)	p<1.50E-06(27Mo)	NR
ENSRNOG00000007457	Serping1	NR	up	up	up	3	up	NR	late logistic	late logistic	linear	NR	4.44268	6.11499	2.47251	NR	p<5.41E-07(24Mo)	p<4.89E-07(24Mo)	p<3.26E-03(27Mo)
ENSRNOG00000008283	B4galt5	up	up	up	NR	3	up	linear	late logistic	linear	NR	4.08296	3.30212	4.44957	NR	p<1.92E-04(27Mo)	p<3.59E-08(24Mo)	p<5.49E-07(27Mo)	NR
ENSRNOG00000010362	Anxa2	up	up	up	NR	3	up	linear	late logistic	linear	NR	3.38397	5.12068	6.09741	NR	p<1.61E-03(27Mo)	p<3.01E-09(24Mo)	p<1.33E-07(27Mo)	NR
ENSRNOG00000010645	Lgals3	up	up	up	NR	3	up	mid logistic	linear	linear	NR	3.91283	3.84485	4.95618	NR	p<4.86E-07(27Mo)	p<1.28E-04(24Mo)	p<5.78E-08(27Mo)	NR
ENSRNOG00000010941	Tifa	up	up	up	NR	3	up	linear	mid logistic	linear	NR	1.70426	1.56104	2.83575	NR	p<1.88E-04(27Mo)	p<2.35E-08(24Mo)	p<2.53E-07(27Mo)	NR
ENSRNOG00000011054	Laptm5	up	up	up	NR	3	up	linear	linear	linear	NR	3.97655	3.16789	5.13711	NR	p<4.69E-06(24Mo)	p<4.96E-07(24Mo)	p<7.22E-09(27Mo)	NR
ENSRNOG00000011459	Rhbdf2	up	up	up	NR	3	up	linear	linear	linear	NR	2.74071	3.12608	3.45754	NR	p<8.78E-07(27Mo)	p<2.84E-09(24Mo)	p<1.31E-04(24Mo)	NR
ENSRNOG00000011821	S100a4	NR	up	up	up	3	up	NR	late logistic	linear	linear	NR	4.07567	4.0194	2.04958	NR	p<4.19E-17(24Mo)	p<5.74E-07(27Mo)	p<2.90E-04(27Mo)
ENSRNOG00000011913	Cp	up	up	up	NR	3	up	linear	late logistic	linear	NR	11.6384	5.34136	8.07058	NR	p<1.86E-10(24Mo)	p<3.44E-08(24Mo)	p<8.06E-10(24Mo)	NR
ENSRNOG00000012807	C1qa	up	NR	up	up	3	up	mid logistic	NR	linear	linear	6.25829	NR	5.12608	5.49252	p<2.11E-06(24Mo)	NR	p<7.87E-08(27Mo)	p<2.65E-10(24Mo)
ENSRNOG00000014117	Hmox1	up	up	up	NR	3	up	linear	linear	linear	NR	4.75681	2.90233	2.70566	NR	p<2.76E-05(24Mo)	p<1.32E-12(24Mo)	p<7.31E-06(27Mo)	NR
ENSRNOG00000014199	Zfp703	up	up	NR	up	3	up	linear	linear	NR	late logistic	1.84455	3.281	NR	2.99316	p<1.05E-03(24Mo)	p<1.93E-06(24Mo)	NR	p<1.05E-04(27Mo)
ENSRNOG00000014371	Cdh13	up	up	up	NR	3	up	early logistic	late logistic	linear	NR	1.86259	6.70833	3.07012	NR	p<5.07E-05(21Mo)	p<4.41E-17(24Mo)	p<6.41E-07(27Mo)	NR
ENSRNOG00000015906	Tgif1	up	up	up	NR	3	up	linear	late logistic	linear	NR	3.66109	2.48176	4.21186	NR	p<1.01E-05(27Mo)	p<2.59E-11(24Mo)	p<5.06E-06(27Mo)	NR
ENSRNOG00000016294	Cd4	NR	up	up	up	3	up	NR	linear	linear	linear	NR	3.53338	4.9417	2.73183	NR	p<1.05E-05(27Mo)	p<2.84E-07(27Mo)	p<1.58E-05(24Mo)
ENSRNOG00000016885	Klf6	up	up	up	NR	3	up	linear	linear	linear	NR	3.73509	4.13152	4.90227	NR	p<3.85E-06(27Mo)	p<1.23E-05(21Mo)	p<1.16E-05(27Mo)	NR
ENSRNOG00000017496	Cnp	up	up	up	NR	3	up	mid logistic	late logistic	linear	NR	4.0726	4.38046	3.89354	NR	p<2.43E-05(27Mo)	p<4.70E-17(24Mo)	p<8.55E-06(27Mo)	NR
ENSRNOG00000017874	Cd53	up	up	up	NR	3	up	linear	late logistic	linear	NR	2.37398	1.36938	3.4663	NR	p<3.66E-04(27Mo)	p<1.60E-03(27Mo)	p<3.97E-08(27Mo)	NR
ENSRNOG00000017980	Itgal	NR	up	up	up	3	up	NR	linear	late logistic	linear	NR	1.32204	4.4049	1.35634	NR	p<1.67E-02(24Mo)	p<6.00E-07(27Mo)	p<6.31E-03(24Mo)
ENSRNOG00000018371	Tubb6	up	up	up	NR	3	up	linear	mid logistic	linear	NR	1.75334	5.05397	2.49916	NR	p<6.43E-03(27Mo)	p<8.55E-18(24Mo)	p<1.16E-05(27Mo)	NR
ENSRNOG00000018715	Clec10a	ND	up	up	up	3	up	ND	linear	linear	linear	ND	3.58718	3.02349	0.642247	ND	p<5.35E-06(24Mo)	p<5.33E-07(24Mo)	p<8.37E-03(24Mo)
ENSRNOG00000018735	Cd74	NR	up	up	up	3	up	NR	mid logistic	linear	linear	NR	6.87901	9.64301	4.85096	NR	p<2.21E-07(27Mo)	p<5.16E-08(24Mo)	p<7.94E-08(24Mo)
ENSRNOG00000019202	PVR	up	up	up	NR	3	up	linear	late logistic	linear	NR	0.92353	3.26222	2.50018	NR	p<2.20E-03(21Mo)	p<2.98E-10(24Mo)	p<1.26E-04(27Mo)	NR
ENSRNOG00000019311	Nfkb2	up	up	up	NR	3	up	linear	mid logistic	linear	NR	3.4748	4.51944	4.67512	NR	p<2.98E-05(27Mo)	p<4.66E-17(24Mo)	p<5.84E-06(27Mo)	NR
ENSRNOG00000019484	Slc6a9	up	up	up	NR	3	up	linear	linear	linear	NR	5.87604	0.650416	2.21732	NR	p<2.32E-05(24Mo)	p<2.03E-02(24Mo)	p<9.83E-04(27Mo)	NR
ENSRNOG00000019578	Rps16	up	up	up	NR	3	up	linear	linear	linear	NR	5.66026	5.66125	6.17568	NR	p<1.13E-05(24Mo)	p<4.27E-03(24Mo)	p<9.21E-05(24Mo)	NR
ENSRNOG00000019582	Mthfd1l	up	up	up	NR	3	up	linear	late logistic	linear	NR	0.570707	1.86673	3.13386	NR	p<9.86E-03(21Mo)	p<2.41E-09(24Mo)	p<4.25E-05(24Mo)	NR
ENSRNOG00000019742	Stat3	up	up	up	NR	3	up	linear	late logistic	linear	NR	6.91474	6.67623	7.60615	NR	p<6.87E-10(24Mo)	p<1.04E-15(24Mo)	p<4.53E-09(27Mo)	NR
ENSRNOG00000019907	Nfkbie	up	up	up	NR	3	up	linear	linear	linear	NR	1.97053	1.77299	3.78737	NR	p<1.23E-03(27Mo)	p<1.61E-11(24Mo)	p<4.85E-06(27Mo)	NR
ENSRNOG00000020652	Tgfb1	NR	up	up	up	3	up	NR	linear	linear	linear	NR	1.28939	3.15376	1.15116	NR	p<2.14E-03(27Mo)	p<4.89E-04(27Mo)	p<1.37E-03(27Mo)
ENSRNOG00000020845	Tyrobp	NR	up	up	up	3	up	NR	linear	linear	linear	NR	1.97054	3.5631	3.13148	NR	p<1.58E-04(24Mo)	p<4.38E-08(24Mo)	p<2.22E-07(24Mo)
ENSRNOG00000021412	Slfn13	up	NR	up	up	3	up	linear	NR	linear	linear	3.04716	NR	4.61228	2.25257	p<1.37E-04(24Mo)	NR	p<2.27E-07(27Mo)	p<4.61E-04(24Mo)
ENSRNOG00000022533	Micall2	up	up	up	NR	3	up	linear	late logistic	linear	NR	1.05026	0.702348	2.72252	NR	p<1.67E-02(27Mo)	p<1.86E-08(24Mo)	p<9.72E-06(24Mo)	NR
ENSRNOG00000023428	Pik3r5	up	up	up	NR	3	up	linear	linear	linear	NR	0.947694	0.75712	2.27958	NR	p<1.33E-02(21Mo)	p<7.27E-05(24Mo)	p<2.35E-07(27Mo)	NR
ENSRNOG00000025075	Relt	up	up	up	NR	3	up	linear	late logistic	linear	NR	0.524769	5.12203	1.49289	NR	p<8.36E-03(24Mo)	p<4.60E-09(24Mo)	p<4.49E-05(27Mo)	NR
ENSRNOG00000026293	Jun	up	up	up	NR	3	up	early logistic	early logistic	early logistic	NR	6.27582	7.43156	6.96634	NR	p<9.39E-04(27Mo)	p<4.41E-07(24Mo)	p<1.31E-03(27Mo)	NR
ENSRNOG00000026605	Ifi27l2b	up	up	up	ND	3	up	linear	late logistic	linear	ND	6.72849	2.66586	4.14795	ND	p<6.62E-03(27Mo)	p<1.92E-10(24Mo)	p<1.73E-07(27Mo)	ND
ENSRNOG00000026647	Cxcl16	up	up	up	NR	3	up	mid logistic	late logistic	linear	NR	2.70882	1.6742	7.08225	NR	p<6.10E-05(27Mo)	p<3.32E-08(24Mo)	p<2.21E-05(27Mo)	NR
ENSRNOG00000028703	Slc39a6	up	up	up	NR	3	up	linear	late logistic	late logistic	NR	2.32097	1.4361	3.37389	NR	p<7.39E-05(27Mo)	p<2.86E-04(24Mo)	p<2.36E-05(27Mo)	NR
ENSRNOG00000030467	Ube2l6	NR	up	up	up	3	up	NR	late logistic	linear	linear	NR	0.833364	2.21456	1.00756	NR	p<3.40E-03(24Mo)	p<1.46E-04(27Mo)	p<1.43E-03(27Mo)
ENSRNOG00000030689	Ms4a6e	NR	up	up	up	3	up	NR	linear	linear	linear	NR	1.4681	1.94052	0.33057	NR	p<2.21E-05(24Mo)	p<2.40E-08(24Mo)	p<3.80E-03(27Mo)
ENSRNOG00000031090	RT1-CE7	NR	up	up	up	3	up	NR	late logistic	linear	early logistic	NR	4.69709	5.89563	3.12945	NR	p<5.27E-15(24Mo)	p<2.71E-07(27Mo)	p<1.85E-05(27Mo)
ENSRNOG00000031598	Atp8b4	up	up	up	ND	3	up	linear	linear	linear	ND	1.25297	0.871967	2.3041	ND	p<5.20E-04(24Mo)	p<2.95E-03(27Mo)	p<1.74E-06(27Mo)	ND
ENSRNOG00000031607	RT1-CE3	NR	up	up	up	3	up	NR	late logistic	linear	early logistic	NR	0.952831	2.54122	0.687177	NR	p<1.14E-11(24Mo)	p<1.02E-06(27Mo)	p<8.61E-04(27Mo)
ENSRNOG00000032240	Gbp5	up	up	up	NR	3	up	linear	linear	linear	NR	2.39626	2.62425	3.28022	NR	p<9.84E-04(27Mo)	p<2.24E-04(24Mo)	p<2.94E-07(27Mo)	NR
ENSRNOG00000032708	RT1-Bb	NR	up	up	up	3	up	NR	mid logistic	linear	linear	NR	3.56127	6.03424	0.40192	NR	p<1.01E-04(27Mo)	p<2.69E-06(27Mo)	p<6.55E-04(24Mo)
ENSRNOG00000032844	RT1-Da	NR	up	up	up	3	up	NR	mid logistic	linear	linear	NR	5.24402	7.68531	2.94038	NR	p<3.40E-08(27Mo)	p<1.24E-08(24Mo)	p<6.63E-07(24Mo)
ENSRNOG00000032922	Dclk1	up	up	up	NR	3	up	mid logistic	late logistic	linear	NR	1.2153	5.08035	4.09208	NR	p<7.86E-04(27Mo)	p<2.81E-19(24Mo)	p<4.59E-07(27Mo)	NR
ENSRNOG00000033192	Osmr	up	up	up	NR	3	up	late logistic	linear	linear	NR	1.91719	2.97724	4.62532	NR	p<3.24E-05(24Mo)	p<2.20E-08(24Mo)	p<9.30E-07(27Mo)	NR
ENSRNOG00000033235	Relb	up	up	up	NR	3	up	linear	mid logistic	linear	NR	1.57197	2.93759	3.40644	NR	p<3.18E-05(27Mo)	p<2.77E-10(24Mo)	p<1.85E-05(27Mo)	NR
ENSRNOG00000033697	Casp4	up	up	up	NR	3	up	linear	late logistic	linear	NR	3.19491	1.68135	3.66515	NR	p<2.77E-04(27Mo)	p<4.30E-04(24Mo)	p<2.95E-08(27Mo)	NR
ENSRNOG00000036703	Itgax	up	up	up	ND	3	up	linear	linear	mid logistic	ND	1.50247	1.01391	4.25915	ND	p<5.42E-04(27Mo)	p<3.56E-05(24Mo)	p<1.22E-04(27Mo)	ND
ENSRNOG00000037563	Cd68	up	NR	up	up	3	up	linear	NR	linear	linear	4.051	NR	2.23376	0.303802	p<7.42E-06(24Mo)	NR	p<1.62E-05(27Mo)	p<3.07E-05(24Mo)
ENSRNOG00000038999	RT1-A	NR	up	up	up	3	up	NR	late logistic	linear	early logistic	NR	4.66034	6.13516	3.22452	NR	p<8.90E-15(24Mo)	p<1.22E-07(27Mo)	p<1.16E-04(27Mo)
ENSRNOG00000038999	RT1-A3	NR	up	up	up	3	up	NR	late logistic	linear	early logistic	NR	4.66034	6.13516	3.22452	NR	p<8.90E-15(24Mo)	p<1.22E-07(27Mo)	p<1.16E-04(27Mo)
ENSRNOG00000038999	RT1-A1	NR	up	up	up	3	up	NR	late logistic	linear	early logistic	NR	4.66034	6.13516	3.22452	NR	p<8.90E-15(24Mo)	p<1.22E-07(27Mo)	p<1.16E-04(27Mo)
ENSRNOG00000039496	Plp2	up	up	up	ND	3	up	linear	linear	linear	ND	0.773526	2.9871	3.08417	ND	p<6.38E-04(24Mo)	p<2.16E-10(24Mo)	p<1.04E-06(27Mo)	ND
ENSRNOG00000042838	Junb	up	up	up	NR	3	up	linear	mid logistic	linear	NR	5.36649	5.12678	6.18822	NR	p<7.29E-05(27Mo)	p<8.16E-14(24Mo)	p<3.70E-05(27Mo)	NR
ENSRNOG00000045560	Gvin1	NR	up	up	up	3	up	NR	linear	linear	linear	NR	3.31572	5.38531	0.457691	NR	p<2.40E-05(27Mo)	p<4.53E-09(27Mo)	p<3.39E-03(27Mo)
ENSRNOG00000046254	Adgre1	NR	up	up	up	3	up	NR	linear	linear	linear	NR	3.33153	4.96993	3.9644	NR	p<3.42E-06(24Mo)	p<6.17E-06(27Mo)	p<2.17E-10(24Mo)
ENSRNOG00000046452	Fcgr2b	NR	up	up	up	3	up	NR	linear	linear	linear	NR	1.94807	2.41705	3.33785	NR	p<6.39E-06(24Mo)	p<1.52E-07(24Mo)	p<1.38E-03(24Mo)
ENSRNOG00000046663	LOC498276	up	up	up	NR	3	up	linear	linear	linear	NR	2.25143	0.819783	2.33449	NR	p<8.36E-04(27Mo)	p<3.85E-04(27Mo)	p<4.01E-09(27Mo)	NR
ENSRNOG00000046663	LOC108348047	up	up	up	NR	3	up	linear	linear	linear	NR	2.25143	0.819783	2.33449	NR	p<8.36E-04(27Mo)	p<3.85E-04(27Mo)	p<4.01E-09(27Mo)	NR
ENSRNOG00000046663	LOC100911825	up	up	up	NR	3	up	linear	linear	linear	NR	2.25143	0.819783	2.33449	NR	p<8.36E-04(27Mo)	p<3.85E-04(27Mo)	p<4.01E-09(27Mo)	NR
ENSRNOG00000046663	Fcgr2a	up	up	up	NR	3	up	linear	linear	linear	NR	2.25143	0.819783	2.33449	NR	p<8.36E-04(27Mo)	p<3.85E-04(27Mo)	p<4.01E-09(27Mo)	NR
ENSRNOG00000047306	Stap2	up	up	up	NR	3	up	linear	late logistic	linear	NR	5.36476	1.52153	2.29747	NR	p<7.10E-06(27Mo)	p<4.05E-14(24Mo)	p<3.03E-05(27Mo)	NR
ENSRNOG00000047706	LOC103690108	NR	up	up	up	3	up	NR	late logistic	linear	early logistic	NR	1.37333	2.83172	0.596275	NR	p<6.71E-11(24Mo)	p<4.04E-06(27Mo)	p<3.53E-03(27Mo)
ENSRNOG00000048881	RGD1563400	up	ND	up	up	3	up	linear	ND	linear	linear	0.541105	ND	2.23402	0.38049	p<1.30E-03(27Mo)	ND	p<7.25E-10(24Mo)	p<6.50E-03(24Mo)
ENSRNOG00000048881	LOC680910	up	ND	up	up	3	up	linear	ND	linear	linear	0.541105	ND	2.23402	0.38049	p<1.30E-03(27Mo)	ND	p<7.25E-10(24Mo)	p<6.50E-03(24Mo)
ENSRNOG00000050108	LOC100911319	up	up	NR	up	3	up	linear	late logistic	NR	linear	1.001	1.33801	NR	1.448	p<5.79E-05(24Mo)	p<2.78E-07(24Mo)	NR	p<1.89E-03(27Mo)
ENSRNOG00000050318	N/A	up	up	up	NR	3	up	linear	late logistic	linear	NR	4.4776	1.30003	2.26924	NR	p<1.18E-06(27Mo)	p<2.20E-12(24Mo)	p<1.45E-05(24Mo)	NR
ENSRNOG00000057058	Cd300a	up	ND	up	up	3	up	mid logistic	ND	linear	linear	1.62538	ND	0.885762	0.154127	p<1.93E-03(27Mo)	ND	p<1.82E-06(27Mo)	p<7.51E-04(24Mo)
ENSRNOG00000057092	Slfn4	up	up	up	NR	3	up	linear	linear	linear	NR	5.80946	3.12254	5.70461	NR	p<2.93E-03(24Mo)	p<2.55E-04(24Mo)	p<4.47E-06(27Mo)	NR
ENSRNOG00000057153	Pla1a	up	NR	up	up	3	up	linear	NR	linear	linear	3.27324	NR	2.91111	1.24616	p<2.75E-06(27Mo)	NR	p<2.11E-08(24Mo)	p<7.99E-04(24Mo)
ENSRNOG00000059140	Myo1g	up	up	up	ND	3	up	linear	linear	late logistic	ND	1.89677	1.10869	2.98101	ND	p<5.57E-05(27Mo)	p<3.21E-02(24Mo)	p<1.01E-08(27Mo)	ND
ENSRNOG00000059406	Ier5	up	up	up	NR	3	up	linear	linear	linear	NR	3.00096	3.25929	4.11169	NR	p<3.79E-07(27Mo)	p<2.26E-05(24Mo)	p<2.64E-07(27Mo)	NR
ENSRNOG00000059857	Rnd1	up	up	up	NR	3	up	linear	late logistic	linear	NR	1.29555	2.31073	1.46096	NR	p<1.10E-04(27Mo)	p<6.40E-06(24Mo)	p<2.02E-05(27Mo)	NR
ENSRNOG00000061895	Klra17	up	up	up	ND	3	up	linear	linear	linear	ND	1.45665	0.784881	1.82931	ND	p<3.27E-04(27Mo)	p<2.13E-04(27Mo)	p<2.13E-08(27Mo)	ND
ENSRNOG00000061895	Ly49si1	up	up	up	ND	3	up	linear	linear	linear	ND	1.45665	0.784881	1.82931	ND	p<3.27E-04(27Mo)	p<2.13E-04(27Mo)	p<2.13E-08(27Mo)	ND
ENSRNOG00000061998	N/A	NR	up	up	up	3	up	NR	late logistic	linear	linear	NR	1.09614	2.67277	0.36078	NR	p<1.52E-11(24Mo)	p<8.91E-07(27Mo)	p<1.83E-03(27Mo)
ENSRNOG00000001431	Rasa4	up	down	up	NR	3	mixed	linear	late logistic	linear	NR	1.41896	5.91851	4.20591	NR	p<1.72E-03(21Mo)	p<4.39E-07(24Mo)	p<6.94E-05(27Mo)	NR
ENSRNOG00000001480	Ncf1	NR	down	up	up	3	mixed	NR	linear	linear	linear	NR	3.9694	4.30869	2.75948	NR	p<4.01E-05(24Mo)	p<1.07E-05(27Mo)	p<1.39E-07(24Mo)
ENSRNOG00000003357	Col3a1	down	down	up	NR	3	mixed	linear	linear	linear	NR	7.52515	8.98078	8.24784	NR	p<2.75E-07(24Mo)	p<1.04E-06(24Mo)	p<2.01E-04(27Mo)	NR
ENSRNOG00000003620	Fmo3	down	NR	down	up	3	mixed	linear	NR	late logistic	linear	8.57416	NR	9.20258	0.0931816	p<1.17E-03(24Mo)	NR	p<3.92E-05(27Mo)	p<5.37E-03(21Mo)
ENSRNOG00000004861	Itga4	up	down	up	NR	3	mixed	linear	late logistic	mid logistic	NR	3.26617	5.48557	4.25234	NR	p<9.16E-05(27Mo)	p<1.13E-05(24Mo)	p<3.00E-08(27Mo)	NR
ENSRNOG00000006025	Lamb3	down	up	up	NR	3	mixed	linear	linear	linear	NR	0.494049	0.855914	3.04044	NR	p<1.02E-02(27Mo)	p<6.55E-03(24Mo)	p<1.26E-04(27Mo)	NR
ENSRNOG00000013309	Pik3ap1	up	down	up	NR	3	mixed	linear	late logistic	linear	NR	6.53593	5.71315	5.66077	NR	p<1.70E-05(27Mo)	p<6.01E-09(24Mo)	p<2.85E-06(27Mo)	NR
ENSRNOG00000015851	N/At8b	down	up	down	NR	3	mixed	linear	linear	linear	NR	0.557015	0.506592	6.0799	NR	p<2.86E-03(27Mo)	p<1.86E-03(24Mo)	p<1.34E-04(27Mo)	NR
ENSRNOG00000015851	LOC103690139	down	up	down	NR	3	mixed	linear	linear	linear	NR	0.557015	0.506592	6.0799	NR	p<2.86E-03(27Mo)	p<1.86E-03(24Mo)	p<1.34E-04(27Mo)	NR
ENSRNOG00000016846	Pik3cd	up	down	up	NR	3	mixed	linear	late logistic	late logistic	NR	3.43914	4.78429	4.73132	NR	p<4.36E-05(24Mo)	p<7.41E-10(24Mo)	p<9.68E-08(24Mo)	NR
ENSRNOG00000017899	Akr7a3	down	ND	down	up	3	mixed	linear	ND	linear	linear	6.34389	ND	8.92723	1.18713	p<5.95E-03(24Mo)	ND	p<1.84E-09(24Mo)	p<3.66E-03(24Mo)
ENSRNOG00000018184	Tpm1	up	down	up	NR	3	mixed	linear	late logistic	linear	NR	6.04957	13.3593	7.18657	NR	p<1.35E-08(27Mo)	p<1.19E-12(24Mo)	p<8.66E-07(27Mo)	NR
ENSRNOG00000018494	Ppp1r3c	down	down	up	NR	3	mixed	linear	late logistic	linear	NR	7.26432	8.63817	2.62115	NR	p<4.33E-02(27Mo)	p<7.43E-16(24Mo)	p<3.35E-04(27Mo)	NR
ENSRNOG00000018755	Acss2	up	down	down	NR	3	mixed	linear	late logistic	linear	NR	6.75878	5.85133	8.84762	NR	p<1.22E-06(24Mo)	p<4.59E-11(24Mo)	p<7.32E-05(27Mo)	NR
ENSRNOG00000020701	Brca1	down	up	up	NR	3	mixed	early logistic	linear	linear	NR	2.88608	0.418868	2.53749	NR	p<5.86E-03(18Mo)	p<1.49E-03(24Mo)	p<1.04E-06(27Mo)	NR
ENSRNOG00000025608	Lrat	down	down	up	ND	3	mixed	linear	late logistic	late logistic	ND	5.52965	1.21852	1.22888	ND	p<4.42E-09(24Mo)	p<1.66E-06(24Mo)	p<2.83E-06(27Mo)	ND
ENSRNOG00000026044	Prrg1	down	down	up	NR	3	mixed	linear	late logistic	linear	NR	2.96652	3.97172	3.01478	NR	p<2.55E-07(27Mo)	p<7.78E-10(24Mo)	p<9.21E-05(27Mo)	NR
ENSRNOG00000049537	LOC100302372	down	up	up	NR	3	mixed	linear	linear	linear	NR	3.96808	3.90048	4.50315	NR	p<3.32E-04(24Mo)	p<5.84E-06(24Mo)	p<5.56E-05(24Mo)	NR
ENSRNOG00000051483	Selenow	up	down	up	NR	3	mixed	late logistic	late logistic	linear	NR	1.65665	7.53067	2.72307	NR	p<9.47E-03(24Mo)	p<7.91E-14(24Mo)	p<1.30E-06(27Mo)	NR
ENSRNOG00000056962	LOC103690139	down	up	down	NR	3	mixed	linear	linear	linear	NR	0.47348	0.494764	5.92244	NR	p<1.01E-02(27Mo)	p<1.84E-03(24Mo)	p<1.12E-04(27Mo)	NR
ENSRNOG00000058068	N/A	up	down	up	NR	3	mixed	linear	mid logistic	linear	NR	1.83011	12.4132	0.789522	NR	p<5.94E-03(24Mo)	p<1.22E-03(21Mo)	p<5.06E-03(27Mo)	NR
ENSRNOG00000058866	Myo5a	up	up	down	NR	3	mixed	linear	linear	linear	NR	2.88124	4.93328	7.06258	NR	p<1.69E-05(27Mo)	p<2.62E-02(21Mo)	p<5.95E-11(24Mo)	NR
ENSRNOG00000059479	Adcy1	up	down	down	NR	3	mixed	early logistic	late logistic	linear	NR	2.17431	1.50461	5.57737	NR	p<3.86E-04(18Mo)	p<1.06E-06(24Mo)	p<2.92E-06(24Mo)	NR
ENSRNOG00000061215	Crym	down	up	down	NR	3	mixed	linear	late logistic	linear	NR	4.9555	1.58649	7.86713	NR	p<8.40E-11(24Mo)	p<3.27E-03(24Mo)	p<1.00E-05(27Mo)	NR
ENSRNOG00000062144	N/A	ND	down	up	up	3	mixed	ND	linear	linear	linear	ND	1.47899	1.87602	0.162481	ND	p<5.42E-04(24Mo)	p<1.00E-05(27Mo)	p<3.65E-06(24Mo)
ENSRNOG00000002456	Hlf	down	down	down	NR	3	down	linear	linear	linear	NR	2.15023	1.6263	3.35049	NR	p<2.47E-03(27Mo)	p<7.56E-06(24Mo)	p<3.33E-07(27Mo)	NR
ENSRNOG00000007949	Rgn	down	down	down	ND	3	down	linear	late logistic	linear	ND	8.20479	1.09989	7.24121	ND	p<1.03E-09(24Mo)	p<4.81E-07(24Mo)	p<1.25E-06(24Mo)	ND
ENSRNOG00000011175	Hnrnpa2b1	down	down	down	NR	3	down	linear	linear	early logistic	NR	5.39902	5.95619	5.89429	NR	p<9.47E-13(24Mo)	p<5.36E-11(24Mo)	p<5.39E-11(24Mo)	NR
ENSRNOG00000011794	Tcea3	down	down	down	ND	3	down	linear	late logistic	linear	ND	4.36914	6.89774	5.03781	ND	p<1.26E-03(24Mo)	p<5.02E-16(24Mo)	p<2.76E-06(24Mo)	ND
ENSRNOG00000019036	Ldhd	down	down	down	NR	3	down	linear	late logistic	late logistic	NR	5.22743	4.98064	7.80903	NR	p<1.38E-11(24Mo)	p<3.40E-09(24Mo)	p<3.17E-07(24Mo)	NR
ENSRNOG00000021130	Abcc8	down	down	down	NR	3	down	linear	mid logistic	late logistic	NR	2.7446	3.91302	1.33396	NR	p<8.55E-05(24Mo)	p<1.86E-07(24Mo)	p<1.53E-04(24Mo)	NR
ENSRNOG00000029042	ND6	down	down	down	NR	3	down	linear	linear	linear	NR	3.19972	4.79709	4.69008	NR	p<6.68E-07(24Mo)	p<3.42E-12(24Mo)	p<7.16E-06(24Mo)	NR
ENSRNOG00000029707	ND4	down	down	down	NR	3	down	linear	late logistic	linear	NR	6.15583	7.4872	7.0319	NR	p<9.82E-09(27Mo)	p<8.38E-12(24Mo)	p<1.93E-08(24Mo)	NR
ENSRNOG00000029971	ND5	down	down	down	NR	3	down	linear	linear	linear	NR	6.75803	8.22484	8.41285	NR	p<1.11E-05(27Mo)	p<2.27E-10(24Mo)	p<6.91E-07(24Mo)	NR
ENSRNOG00000031053	ND4L	down	down	down	NR	3	down	linear	late logistic	linear	NR	3.49531	4.66552	4.61789	NR	p<1.51E-05(24Mo)	p<8.93E-12(24Mo)	p<2.05E-07(24Mo)	NR
ENSRNOG00000032374	Paqr9	down	down	down	NR	3	down	linear	linear	linear	NR	5.66191	0.819698	6.0642	NR	p<2.79E-05(27Mo)	p<1.56E-04(24Mo)	p<1.13E-07(27Mo)	NR
ENSRNOG00000050315	Dcxr	down	down	down	NR	3	down	linear	linear	late logistic	NR	6.90832	2.14062	7.91858	NR	p<2.14E-06(24Mo)	p<1.03E-02(27Mo)	p<9.71E-05(27Mo)	NR
ENSRNOG00000061995	Grtp1	down	down	down	NR	3	down	linear	late logistic	linear	NR	1.68709	4.62527	5.57087	NR	p<6.54E-05(27Mo)	p<4.59E-08(24Mo)	p<2.56E-08(24Mo)	NR
