## Supplementary Table 4 for "Age-related Gene Expression Signatures (AGES) in rats demonstrate early, late, and linear transcriptional changes from multiple tissues"

### Sheet: Motifs Up and Down
SUPPLEMENTARY TABLE 4A. The enriched motifs of 6-12bp length (p-value<0.05 adjusted by Benjamini-Hochberg Procedure) within 1000bp upstream and 50bp downstream of the transcription start sites for each tissue. Motifs enriched by promoters of up-regulated genes and by promoters of down-regulated genes are listed. These analyses are based on the age-regulated gene sets.
Motifs enriched by up-regulated genes
Name	Motif	Adjusted p-value				Type
		Liver	Gastrocnemius	Kidney	Hippocampus
IRF2(IRF)/Erythroblas-IRF2-ChIP-Seq(GSE36985)	GAAASYGAAASY	0.0064	0.6262	<1e-5	0.0164	Shared(3)
IRF1(IRF)/PBMC-IRF1-ChIP-Seq(GSE43036)	GAAAGTGAAAGT	0.0023	0.3649	<1e-5	0.5681	Shared(2)
IRF3(IRF)/BMDM-Irf3-ChIP-Seq(GSE67343)	AGTTTCAKTTTC	0.0103	0.6242	<1e-5	0.595	Shared(2)
ISRE(IRF)/ThioMac-LPS-Expression(GSE23622)	AGTTTCASTTTC	0.0029	0.1664	<1e-5	0.5681	Shared(2)
PU.1:IRF8(ETS:IRF)/pDC-Irf8-ChIP-Seq(GSE66899)	GGAAGTGAAAST	0.2609	0.7667	<1e-5	0.0164	Shared(2)
E2F3(E2F)/MEF-E2F3-ChIP-Seq(GSE71376)	BTKGGCGGGAAA	1	0.3213	0.0076	1	Kidney
Elf4(ETS)/BMDM-Elf4-ChIP-Seq(GSE88699)	ACTTCCKGKT	0.9006	1	0.0076	0.664	Kidney
ERG(ETS)/VCaP-ERG-ChIP-Seq(GSE14097)	ACAGGAAGTG	1	1	0.0118	1	Kidney
Ets1-distal(ETS)/CD4+-PolII-ChIP-Seq(Barski_et_al.)	MACAGGAAGT	1	1	<1e-5	0.5681	Kidney
Etv2(ETS)/ES-ER71-ChIP-Seq(GSE59402)/Homer(	NNAYTTCCTGHN	1	1	0.011	1	Kidney
EWS:ERG-fusion(ETS)/CADO_ES1-EWS:ERG-ChIP-Seq(SRA014231)	ATTTCCTGTN	1	1	<1e-5	1	Kidney
GATA(Zf),IR4/iTreg-Gata3-ChIP-Seq(GSE20898)	NAGATWNBNATCTNN	0.8885	1	0.0008	1	Kidney
IRF8(IRF)/BMDM-IRF8-ChIP-Seq(GSE77884)	GRAASTGAAAST	0.2609	0.6073	<1e-5	0.5681	Kidney
PU.1(ETS)/ThioMac-PU.1-ChIP-Seq(GSE21512)	AGAGGAAGTG	1	0.8607	0.0003	0.5681	Kidney
SpiB(ETS)/OCILY3-SPIB-ChIP-Seq(GSE56857)	AAAGRGGAAGTG	1	0.917	0.0011	1	Kidney
STAT1(Stat)/HelaS3-STAT1-ChIP-Seq(GSE12782)	NATTTCCNGGAAAT	0.9006	1	0.0086	1	Kidney
STAT4(Stat)/CD4-Stat4-ChIP-Seq(GSE22104)	NYTTCCWGGAAR	0.838	1	0.0086	1	Kidney
KLF3(Zf)/MEF-Klf3-ChIP-Seq(GSE44748)	NRGCCCCRCCCHBNN	0.8773	0.0398	0.9757	1	Gastrocnemius
Klf4(Zf)/mES-Klf4-ChIP-Seq(GSE11431)	GCCACACCCA	0.7211	0.0185	0.7104	1	Gastrocnemius
PRDM14(Zf)/H1-PRDM14-ChIP-Seq(GSE22767)	RGGTCTCTAACY	0.9006	0.0185	0.7426	1	Gastrocnemius
Sp1(Zf)/Promoter	GGCCCCGCCCCC	0.9366	0.0129	1	1	Gastrocnemius
Motifs enriched by down-regulated genes
Name	Motif	Adjusted p-value				Type
		Liver	Gastrocnemius	Kidney	Hippocampus
Mef2a(MADS)/HL1-Mef2a.biotin-ChIP-Seq(GSE21529)	CYAAAAATAG	1	0.0229	1	1	Gastrocnemius
Mef2d(MADS)/Retina-Mef2d-ChIP-Seq(GSE61391)	GCTATTTTTAGC	0.9886	0.0004	1	1	Gastrocnemius
Mef2c(MADS)/GM12878-Mef2c-ChIP-Seq(GSE32465)	DCYAAAAATAGM	0.8995	0.0007	1	1	Gastrocnemius
Mef2b(MADS)/HEK293-Mef2b.V5-ChIP-Seq(GSE67450)	GCTATTTTTGGM	1	0.0245	1	1	Gastrocnemius
HNF4a(NR),DR1/HepG2-HNF4a-ChIP-Seq(GSE25021)	CARRGKBCAAAGTYCA	0.7793	1	0	1	Kidney
Hnf1(Homeobox)/Liver-Foxa2-Chip-Seq(GSE25694)	GGTTAAWCATTAA	0.8823	0.6303	0.0261	1	Kidney
HNF1b(Homeobox)/PDAC-HNF1B-ChIP-Seq(GSE64557)	GTTAATNATTAA	0.8823	0.7119	0.0014	1	Kidney

### Sheet: Motifs by behavior
SUPPLEMENTARY TABLE 4B. The enriched motifs of 6-12bp length (p-value<0.05 adjusted by Benjamini-Hochberg Procedure) within 1000bp upstream and 50bp downstream of the transcription start sites for each tissue. Motifs are derived from age-regulated genes that follow a linear pattern, or early-, mid- or late- logistic patterns. Motifs enriched by promoters of up-regulated genes and by promoters of …
Name	Motif	Adjusted p-value				Type
		Liver	Gastrocnemius	Kidney	Hippocampus
Motifs enriched by linear up-regulated genes
ISRE(IRF)/ThioMac-LPS-Expression(GSE23622)	AGTTTCASTTTC	<1e-5	0.8875	<1e-5	1	Shared(2)
PU.1:IRF8(ETS:IRF)/pDC-Irf8-ChIP-Seq(GSE66899)	GGAAGTGAAAST	0.0662	1	<1e-5	0.0316	Shared(2)
STAT1(Stat)/HelaS3-STAT1-ChIP-Seq(GSE12782)	NATTTCCNGGAAAT	0.9643	1	0.0141	1	Kidney
IRF1(IRF)/PBMC-IRF1-ChIP-Seq(GSE43036)	GAAAGTGAAAGT	0.0019	0.286	<1e-5	1	Shared(2)
EWS:ERG-fusion(ETS)/CADO_ES1-EWS:ERG-ChIP-Seq(SRA014231)	ATTTCCTGTN	0.8226	1	0.001	1	Kidney
Maz(Zf)/HepG2-Maz-ChIP-Seq(GSE31477)	GGGGGGGG	0.3384	1	0.0048	1	Kidney
GATA(Zf),IR4/iTreg-Gata3-ChIP-Seq(GSE20898)	NAGATWNBNATCTNN	0.1565	1	0.0136	1	Kidney
STAT5(Stat)/mCD4+-Stat5-ChIP-Seq(GSE12346)	RTTTCTNAGAAA	1	1	0.0412	1	Kidney
PU.1(ETS)/ThioMac-PU.1-ChIP-Seq(GSE21512)	AGAGGAAGTG	1	1	0.0015	1	Kidney
Smad2(MAD)/ES-SMAD2-ChIP-Seq(GSE29422)	CTGTCTGG	1	1	0.0264	1	Kidney
E2F3(E2F)/MEF-E2F3-ChIP-Seq(GSE71376)	BTKGGCGGGAAA	1	1	0.0264	1	Kidney
EKLF(Zf)/Erythrocyte-Klf1-ChIP-Seq(GSE20478)	NWGGGTGTGGCY	0.0468	1	0.5287	1	Liver
IRF8(IRF)/BMDM-IRF8-ChIP-Seq(GSE77884)	GRAASTGAAAST	0.05	0.9309	<1e-5	1	Kidney
Elf4(ETS)/BMDM-Elf4-ChIP-Seq(GSE88699)	ACTTCCKGKT	0.536	1	0.0463	1	Kidney
IRF2(IRF)/Erythroblas-IRF2-ChIP-Seq(GSE36985)	GAAASYGAAASY	0.0001	0.8875	<1e-5	0.0279	Shared(3)
ERG(ETS)/VCaP-ERG-ChIP-Seq(GSE14097)	ACAGGAAGTG	0.7946	1	0.0198	1	Kidney
NFkB-p65-Rel(RHD)/ThioMac-LPS-Expression(GSE23622)	GGAAATTCCC	0.0062	1	0.2111	1	Liver
SpiB(ETS)/OCILY3-SPIB-ChIP-Seq(GSE56857)	AAAGRGGAAGTG	1	1	0.0264	1	Kidney
Ets1-distal(ETS)/CD4+-PolII-ChIP-Seq(Barski_et_al.)	MACAGGAAGT	0.9643	1	0.001	0.8545	Kidney
IRF3(IRF)/BMDM-Irf3-ChIP-Seq(GSE67343)	AGTTTCAKTTTC	0.0042	0.8875	<1e-5	1	Shared(2)
STAT4(Stat)/CD4-Stat4-ChIP-Seq(GSE22104)	NYTTCCWGGAAR	0.4182	1	0.0159	1	Kidney
Motifs enriched by linear down-regulated genes
HNF4a(NR),DR1/HepG2-HNF4a-ChIP-Seq(GSE25021)	CARRGKBCAAAGTYCA	0.4021	1	0	1	Kidney
PPARa(NR),DR1/Liver-Ppara-ChIP-Seq(GSE47954)	VNAGGKCAAAGGTCA	0.7296	1	0.0205	1	Kidney
Motifs enriched by early-logistic up-regulated genes
Mef2a(MADS)/HL1-Mef2a.biotin-ChIP-Seq(GSE21529)	CYAAAAATAG	1	0.0208	1	1	Gastrocnemius
Motifs enriched by late-logistic up-regulated genes
PRDM14(Zf)/H1-PRDM14-ChIP-Seq(GSE22767)	RGGTCTCTAACY	1	0.0486	1	1	Gastrocnemius
Sp1(Zf)/Promoter	GGCCCCGCCCCC	1	0.0117	1	1	Gastrocnemius
Motifs enriched by late-logistic down-regulated genes
Mef2d(MADS)/Retina-Mef2d-ChIP-Seq(GSE61391)	GCTATTTTTAGC	1	0.0029	1	1	Gastrocnemius
Mef2b(MADS)/HEK293-Mef2b.V5-ChIP-Seq(GSE67450)	GCTATTTTTGGM	1	0.0211	1	1	Gastrocnemius
Mef2c(MADS)/GM12878-Mef2c-ChIP-Seq(GSE32465)	DCYAAAAATAGM	1	0.0025	1	1	Gastrocnemius
Mef2a(MADS)/HL1-Mef2a.biotin-ChIP-Seq(GSE21529)	CYAAAAATAG	1	0.0211	1	1	Gastrocnemius
